# Reconciling Ecogeographical Rules: Rainfall and Temperature Predict Global Colour Variation in the Largest Bird Radiation

**DOI:** 10.1101/496463

**Authors:** Kaspar Delhey, James Dale, Mihai Valcu, Bart Kempenaers

## Abstract

Ecogeographical rules that associate climate with organismal form and function can reveal patterns of climatic adaptation. Two rules link animal coloration with climate: Gloger’s rule (darker coloration where wet and warm), and Bogert’s rule (darker coloration where cold). Whereas Gloger’s rule was proposed for endotherms, and Bogert’s rule for ectotherms, both rules may apply more broadly, despite their seemingly opposing effects. Here we test this contradiction on a global scale across passerine birds. Consistent with Gloger’s rule, birds were darker in wetter areas and, following Bogert’s rule, lighter where warm, although birds became lighter again at very low temperatures. Rainfall and temperature had antagonistic or additive effects depending on their pattern of covariation, and this predicted whether birds followed the rules. We integrate both rules into a general framework to explain heterogeneity in climatic effects on coloration, which has implications to understand patterns of diversification, climatic adaptation and climate change impacts.
