## Supplementary material for "Reconciling Ecogeographical Rules: Rainfall and Temperature Predict Global Colour Variation in the Largest Bird Radiation"

### Sheet: Table S1
Table S1. Species-level results from comparative analyses examining the effects of mean temperature, annual precipitation and tree cover on male and female plumage lightness across 5809 species of passerine birds. Shown are results from the best model which includes all linear effects and significant quadratic effects, the full model including all effects and the model with only linear effects. I…
model	sex	effect	estimate	se	median.p	min.p	max.p	prop.sig	mean.aic	mean.lambda	mean.rsq
(Intercept)+annual_mean_temperature+annual_mean_temperature2+annual_precipitation+annual_precipitation2+percent_tree_cover+percent_tree_cover2	female	(Intercept)	-0.311	0.444	0.482	0.353	0.634	0	13316.4	0.805552	0.110745
(Intercept)+annual_mean_temperature+annual_mean_temperature2+annual_precipitation+annual_precipitation2+percent_tree_cover+percent_tree_cover2	female	annual_mean_temperature	0.095	0.021	0	0	0	1	NA	NA	NA
(Intercept)+annual_mean_temperature+annual_mean_temperature2+annual_precipitation+annual_precipitation2+percent_tree_cover+percent_tree_cover2	female	annual_mean_temperature2	0.038	0.009	0	0	0	1	NA	NA	NA
(Intercept)+annual_mean_temperature+annual_mean_temperature2+annual_precipitation+annual_precipitation2+percent_tree_cover+percent_tree_cover2	female	annual_precipitation_sqrt	-0.243	0.017	0	0	0	1	NA	NA	NA
(Intercept)+annual_mean_temperature+annual_mean_temperature2+annual_precipitation+annual_precipitation2+percent_tree_cover+percent_tree_cover2	female	annual_precipitation_sqrt2	0.001	0.01	0.865	0.375	1	0	NA	NA	NA
(Intercept)+annual_mean_temperature+annual_mean_temperature2+annual_precipitation+annual_precipitation2+percent_tree_cover+percent_tree_cover2	female	percent_tree_cover	-0.023	0.015	0.123	0.019	0.372	0.023	NA	NA	NA
(Intercept)+annual_mean_temperature+annual_mean_temperature2+annual_precipitation+annual_precipitation2+percent_tree_cover+percent_tree_cover2	female	percent_tree_cover2	-0.013	0.013	0.279	0.077	0.711	0	NA	NA	NA
(Intercept)+annual_mean_temperature+annual_mean_temperature2+annual_precipitation+percent_tree_cover	female	(Intercept)	-0.323	0.444	0.465	0.346	0.615	0	13313.7	0.805778	0.110425
(Intercept)+annual_mean_temperature+annual_mean_temperature2+annual_precipitation+percent_tree_cover	female	annual_mean_temperature	0.091	0.02	0	0	0	1	NA	NA	NA
(Intercept)+annual_mean_temperature+annual_mean_temperature2+annual_precipitation+percent_tree_cover	female	annual_mean_temperature2	0.037	0.009	0	0	0	1	NA	NA	NA
(Intercept)+annual_mean_temperature+annual_mean_temperature2+annual_precipitation+percent_tree_cover	female	annual_precipitation_sqrt	-0.241	0.017	0	0	0	1	NA	NA	NA
(Intercept)+annual_mean_temperature+annual_mean_temperature2+annual_precipitation+percent_tree_cover	female	percent_tree_cover	-0.028	0.014	0.033	0.004	0.14	0.781	NA	NA	NA
(Intercept)+annual_mean_temperature+annual_precipitation+percent_tree_cover	female	(Intercept)	-0.302	0.446	0.496	0.372	0.645	0	13330.6	0.807256	0.108088
(Intercept)+annual_mean_temperature+annual_precipitation+percent_tree_cover	female	annual_mean_temperature	0.029	0.014	0.035	0.004	0.229	0.733	NA	NA	NA
(Intercept)+annual_mean_temperature+annual_precipitation+percent_tree_cover	female	annual_precipitation_sqrt	-0.234	0.017	0	0	0	1	NA	NA	NA
(Intercept)+annual_mean_temperature+annual_precipitation+percent_tree_cover	female	percent_tree_cover	-0.031	0.014	0.021	0.002	0.1	0.947	NA	NA	NA
(Intercept)+annual_mean_temperature+annual_mean_temperature2+annual_precipitation+annual_precipitation2+percent_tree_cover+percent_tree_cover2	male	(Intercept)	-0.148	0.475	0.755	0.596	0.933	0	13431	0.833032	0.0673784
(Intercept)+annual_mean_temperature+annual_mean_temperature2+annual_precipitation+annual_precipitation2+percent_tree_cover+percent_tree_cover2	male	annual_mean_temperature	0.076	0.021	0	0	0.002	1	NA	NA	NA
(Intercept)+annual_mean_temperature+annual_mean_temperature2+annual_precipitation+annual_precipitation2+percent_tree_cover+percent_tree_cover2	male	annual_mean_temperature2	0.034	0.009	0	0	0.001	1	NA	NA	NA
(Intercept)+annual_mean_temperature+annual_mean_temperature2+annual_precipitation+annual_precipitation2+percent_tree_cover+percent_tree_cover2	male	annual_precipitation_sqrt	-0.172	0.017	0	0	0	1	NA	NA	NA
(Intercept)+annual_mean_temperature+annual_mean_temperature2+annual_precipitation+annual_precipitation2+percent_tree_cover+percent_tree_cover2	male	annual_precipitation_sqrt2	-0.003	0.01	0.759	0.259	1	0	NA	NA	NA
(Intercept)+annual_mean_temperature+annual_mean_temperature2+annual_precipitation+annual_precipitation2+percent_tree_cover+percent_tree_cover2	male	percent_tree_cover	-0.023	0.015	0.12	0.015	0.478	0.041	NA	NA	NA
(Intercept)+annual_mean_temperature+annual_mean_temperature2+annual_precipitation+annual_precipitation2+percent_tree_cover+percent_tree_cover2	male	percent_tree_cover2	-0.012	0.013	0.308	0.076	0.883	0	NA	NA	NA
(Intercept)+annual_mean_temperature+annual_mean_temperature2+annual_precipitation+percent_tree_cover	male	(Intercept)	-0.163	0.475	0.731	0.572	0.911	0	13428.7	0.832889	0.0675605
(Intercept)+annual_mean_temperature+annual_mean_temperature2+annual_precipitation+percent_tree_cover	male	annual_mean_temperature	0.072	0.021	0	0	0.004	1	NA	NA	NA
(Intercept)+annual_mean_temperature+annual_mean_temperature2+annual_precipitation+percent_tree_cover	male	annual_mean_temperature2	0.033	0.009	0	0	0.002	1	NA	NA	NA
(Intercept)+annual_mean_temperature+annual_mean_temperature2+annual_precipitation+percent_tree_cover	male	annual_precipitation_sqrt	-0.171	0.017	0	0	0	1	NA	NA	NA
(Intercept)+annual_mean_temperature+annual_mean_temperature2+annual_precipitation+percent_tree_cover	male	percent_tree_cover	-0.028	0.014	0.038	0.003	0.23	0.684	NA	NA	NA
(Intercept)+annual_mean_temperature+annual_precipitation+percent_tree_cover	male	(Intercept)	-0.145	0.476	0.761	0.609	0.938	0	13441.3	0.833587	0.0681581
(Intercept)+annual_mean_temperature+annual_precipitation+percent_tree_cover	male	annual_mean_temperature	0.017	0.014	0.217	0.031	0.652	0.001	NA	NA	NA
(Intercept)+annual_mean_temperature+annual_precipitation+percent_tree_cover	male	annual_precipitation_sqrt	-0.165	0.017	0	0	0	1	NA	NA	NA
(Intercept)+annual_mean_temperature+annual_precipitation+percent_tree_cover	male	percent_tree_cover	-0.03	0.014	0.025	0.002	0.175	0.864	NA	NA	NA

### Sheet: Table S2
Table S2. Assemblage-level results from linear mixed models examining the effects of mean temperature, annual precipitation and tree cover on average female and male plumage lightness across 9715 assemblages (1° x 1°) of passerine birds. Shown are results from the best model which includes all linear effects and significant quadratic effects, the full model including all effects and the model wit…
model	sex	variable	Estimate	Std. Error	df	t value	p-value	random.effects	random.effect.variance	residual.variance
female lightness~annual_mean_temperature+annual_precipitation+percent_tree_cover	female	intercept	-0.367	0.245	9.497	-1.499	0.1663	realm: intercept	0.652	0.109
female lightness~annual_mean_temperature+annual_precipitation+percent_tree_cover	female	annual_mean_temperature	0.214	0.087	9.52	2.478	0.0338	realm: annual_mean_temperature	0.077	0.109
female lightness~annual_mean_temperature+annual_precipitation+percent_tree_cover	female	annual_precipitation	-0.386	0.059	10.413	-6.545	0.0001	realm: annual_precipitation	0.037	0.109
female lightness~annual_mean_temperature+annual_precipitation+percent_tree_cover	female	percent_tree_cover	-0.081	0.03	10.692	-2.709	0.0208	realm: percent_tree_cover	0.009	0.109
female lightness~annual_mean_temperature+annual_precipitation+percent_tree_cover	female	rac.w	7.142	0.069	9680.31	103.311	0	NA	NA	0.109
female lightness~annual_mean_temperature+annual_precipitation+annual_precipitation2+percent_tree_cover	female	intercept	-0.231	0.155	9.615	-1.487	0.1691	realm: intercept	0.263	0.107
female lightness~annual_mean_temperature+annual_precipitation+annual_precipitation2+percent_tree_cover	female	annual_mean_temperature	0.216	0.08	9.509	2.716	0.0227	realm: annual_mean_temperature	0.066	0.107
female lightness~annual_mean_temperature+annual_precipitation+annual_precipitation2+percent_tree_cover	female	annual_precipitation	-0.576	0.118	9.411	-4.902	0.0007	realm: annual_precipitation	0.149	0.107
female lightness~annual_mean_temperature+annual_precipitation+annual_precipitation2+percent_tree_cover	female	annual_precipitation2	0.051	0.029	9.456	1.726	0.1169	realm: annual_precipitation2	0.009	0.107
female lightness~annual_mean_temperature+annual_precipitation+annual_precipitation2+percent_tree_cover	female	percent_tree_cover	-0.074	0.031	10.601	-2.382	0.0372	realm: percent_tree_cover	0.01	0.107
female lightness~annual_mean_temperature+annual_precipitation+annual_precipitation2+percent_tree_cover	female	rac.w	7.209	0.069	9674.4	104.653	0	NA	NA	0.107
female lightness~annual_mean_temperature+annual_mean_temperature2+annual_precipitation+annual_precipitation2+percent_tree_cover+percent_tree_cover2	female	intercept	-0.23	0.209	9.019	-1.103	0.2987	realm: intercept	0.474	0.106
female lightness~annual_mean_temperature+annual_mean_temperature2+annual_precipitation+annual_precipitation2+percent_tree_cover+percent_tree_cover2	female	annual_mean_temperature	0.094	0.141	9.778	0.669	0.5192	realm: annual_mean_temperature	0.197	0.106
female lightness~annual_mean_temperature+annual_mean_temperature2+annual_precipitation+annual_precipitation2+percent_tree_cover+percent_tree_cover2	female	annual_mean_temperature2	0.118	0.093	9.466	1.279	0.2314	realm: annual_mean_temperature2	0.081	0.106
female lightness~annual_mean_temperature+annual_mean_temperature2+annual_precipitation+annual_precipitation2+percent_tree_cover+percent_tree_cover2	female	annual_precipitation	-0.522	0.098	8.862	-5.348	0.0005	realm: annual_precipitation	0.102	0.106
female lightness~annual_mean_temperature+annual_mean_temperature2+annual_precipitation+annual_precipitation2+percent_tree_cover+percent_tree_cover2	female	annual_precipitation2	0.058	0.022	9.165	2.653	0.0259	realm: annual_precipitation2	0.005	0.106
female lightness~annual_mean_temperature+annual_mean_temperature2+annual_precipitation+annual_precipitation2+percent_tree_cover+percent_tree_cover2	female	percent_tree_cover	-0.039	0.014	4.851	-2.736	0.0423	realm: percent_tree_cover	0.001	0.106
female lightness~annual_mean_temperature+annual_mean_temperature2+annual_precipitation+annual_precipitation2+percent_tree_cover+percent_tree_cover2	female	percent_tree_cover2	-0.025	0.024	10.526	-1.04	0.3215	realm: percent_tree_cover2	0.006	0.106
female lightness~annual_mean_temperature+annual_mean_temperature2+annual_precipitation+annual_precipitation2+percent_tree_cover+percent_tree_cover2	female	rac.w	7.096	0.071	9666.61	100.345	0	NA	NA	0.106
male lightness~annual_mean_temperature+annual_precipitation+percent_tree_cover	male	intercept	-0.322	0.241	9.491	-1.334	0.2134	realm: intercept	0.632	0.125
male lightness~annual_mean_temperature+annual_precipitation+percent_tree_cover	male	annual_mean_temperature	0.091	0.091	9.553	1.001	0.3416	realm: annual_mean_temperature	0.085	0.125
male lightness~annual_mean_temperature+annual_precipitation+percent_tree_cover	male	annual_precipitation	-0.326	0.066	10.386	-4.96	0.0005	realm: annual_precipitation	0.046	0.125
male lightness~annual_mean_temperature+annual_precipitation+percent_tree_cover	male	percent_tree_cover	-0.065	0.025	10.59	-2.638	0.0237	realm: percent_tree_cover	0.006	0.125
male lightness~annual_mean_temperature+annual_precipitation+percent_tree_cover	male	rac.w	7.028	0.071	9674.57	99.068	0	NA	NA	0.125
male lightness~annual_mean_temperature+annual_precipitation+annual_precipitation2+percent_tree_cover	male	intercept	-0.171	0.154	9.804	-1.106	0.2951	realm: intercept	0.26	0.12
male lightness~annual_mean_temperature+annual_precipitation+annual_precipitation2+percent_tree_cover	male	annual_mean_temperature	0.067	0.087	9.53	0.772	0.4591	realm: annual_mean_temperature	0.079	0.12
male lightness~annual_mean_temperature+annual_precipitation+annual_precipitation2+percent_tree_cover	male	annual_precipitation	-0.496	0.122	9.564	-4.059	0.0025	realm: annual_precipitation	0.161	0.12
male lightness~annual_mean_temperature+annual_precipitation+annual_precipitation2+percent_tree_cover	male	annual_precipitation2	0.067	0.026	9.78	2.538	0.03	realm: annual_precipitation2	0.007	0.12
male lightness~annual_mean_temperature+annual_precipitation+annual_precipitation2+percent_tree_cover	male	percent_tree_cover	-0.071	0.027	10.498	-2.635	0.024	realm: percent_tree_cover	0.007	0.12
male lightness~annual_mean_temperature+annual_precipitation+annual_precipitation2+percent_tree_cover	male	rac.w	7.111	0.07	9679.71	101.233	0	NA	NA	0.12
male lightness~annual_mean_temperature+annual_mean_temperature2+annual_precipitation+annual_precipitation2+percent_tree_cover+percent_tree_cover2	male	intercept	-0.173	0.201	9.307	-0.859	0.412	realm: intercept	0.44	0.119
male lightness~annual_mean_temperature+annual_mean_temperature2+annual_precipitation+annual_precipitation2+percent_tree_cover+percent_tree_cover2	male	annual_mean_temperature	-0.063	0.107	9.687	-0.585	0.5718	realm: annual_mean_temperature	0.116	0.119
male lightness~annual_mean_temperature+annual_mean_temperature2+annual_precipitation+annual_precipitation2+percent_tree_cover+percent_tree_cover2	male	annual_mean_temperature2	0.158	0.09	7.632	1.753	0.1195	realm: annual_mean_temperature2	0.082	0.119
male lightness~annual_mean_temperature+annual_mean_temperature2+annual_precipitation+annual_precipitation2+percent_tree_cover+percent_tree_cover2	male	annual_precipitation	-0.451	0.103	9.069	-4.394	0.0017	realm: annual_precipitation	0.111	0.119
male lightness~annual_mean_temperature+annual_mean_temperature2+annual_precipitation+annual_precipitation2+percent_tree_cover+percent_tree_cover2	male	annual_precipitation2	0.064	0.024	9.661	2.66	0.0246	realm: annual_precipitation2	0.006	0.119
male lightness~annual_mean_temperature+annual_mean_temperature2+annual_precipitation+annual_precipitation2+percent_tree_cover+percent_tree_cover2	male	percent_tree_cover	-0.026	0.016	6.402	-1.591	0.1595	realm: percent_tree_cover	0.002	0.119
male lightness~annual_mean_temperature+annual_mean_temperature2+annual_precipitation+annual_precipitation2+percent_tree_cover+percent_tree_cover2	male	percent_tree_cover2	-0.027	0.019	8.656	-1.385	0.2007	realm: percent_tree_cover2	0.003	0.119
male lightness~annual_mean_temperature+annual_mean_temperature2+annual_precipitation+annual_precipitation2+percent_tree_cover+percent_tree_cover2	male	rac.w	7.029	0.072	9667.32	98.03	0	NA	0.097	0.119

### Sheet: Table S3
Table S3. Results from meta-regressions assessing how the correlation between annual precipitation and mean temperature affects the relationship between climatic and environmental variables on species-level female and male plumage lightness across passerine families (N = 65 families with 10 or more species, for results using families with 15 or more species see Table S5). In each case, the depend…
variable	effect	estimate	se	z	p.value	lb.ci	ub.ci	sex	model
annual precipitation	meta-analytical mean	-0.383	0.107	-3.572	0.0004	-0.593	-0.173	female	full
annual precipitation	temp-precip corr	0.196	0.219	0.898	0.3694	-0.232	0.625	female	full
mean temperature	meta-analytical mean	0.252	0.094	2.666	0.0077	0.067	0.437	female	full
mean temperature	temp-precip corr	-0.415	0.191	-2.178	0.0294	-0.789	-0.042	female	full
tree cover	meta-analytical mean	-0.194	0.072	-2.692	0.0071	-0.335	-0.053	female	full
tree cover	temp-precip corr	0.353	0.152	2.327	0.02	0.056	0.65	female	full
annual precipitation	meta-analytical mean	-0.223	0.099	-2.254	0.0242	-0.417	-0.029	male	full
annual precipitation	temp-precip corr	0.074	0.199	0.37	0.7111	-0.316	0.463	male	full
mean temperature	meta-analytical mean	0.206	0.091	2.266	0.0235	0.028	0.385	male	full
mean temperature	temp-precip corr	-0.374	0.181	-2.06	0.0394	-0.729	-0.018	male	full
tree cover	meta-analytical mean	-0.113	0.066	-1.723	0.0849	-0.242	0.016	male	full
tree cover	temp-precip corr	0.171	0.135	1.264	0.2061	-0.094	0.436	male	full
annual precipitation	meta-analytical mean	-0.354	0.104	-3.398	0.0007	-0.558	-0.15	female	single
annual precipitation	temp-precip corr	0.13	0.211	0.618	0.5363	-0.283	0.544	female	single
mean temperature	meta-analytical mean	0.3	0.084	3.582	0.0003	0.136	0.464	female	single
mean temperature	temp-precip corr	-0.719	0.161	-4.457	0	-1.035	-0.403	female	single
tree cover	meta-analytical mean	-0.304	0.063	-4.789	0	-0.428	-0.18	female	single
tree cover	temp-precip corr	0.337	0.133	2.529	0.0114	0.076	0.599	female	single
annual precipitation	meta-analytical mean	-0.234	0.094	-2.496	0.0125	-0.418	-0.05	male	single
annual precipitation	temp-precip corr	0.073	0.188	0.389	0.6974	-0.296	0.442	male	single
mean temperature	meta-analytical mean	0.184	0.083	2.21	0.0271	0.021	0.348	male	single
mean temperature	temp-precip corr	-0.48	0.162	-2.965	0.003	-0.797	-0.163	male	single
tree cover	meta-analytical mean	-0.193	0.062	-3.127	0.0018	-0.313	-0.072	male	single
tree cover	temp-precip corr	0.157	0.129	1.217	0.2235	-0.096	0.409	male	single

### Sheet: Table S4
Table S4. Results from meta-regressions assessing how the correlation between annual precipitation and mean temperature affects the relationship between climatic and environmental variables on assemblage –level female and male plumage lightness across zoogeographic realms (N = 11). In each case, the dependent variable was the effect (slope) of a single environmental variable (mean temperature, an…
variable	effect	estimate	se	z	p.value	lb.ci	ub.ci	sex	model
annual precipitation	meta-analytical mean	-0.542	0.099	-5.492	0	-0.735	-0.348	female	full
annual precipitation	temp-precip corr	0.292	0.282	1.034	0.3009	-0.261	0.845	female	full
mean temperature	meta-analytical mean	0.295	0.099	2.979	0.0029	0.101	0.489	female	full
mean temperature	temp-precip corr	-0.556	0.275	-2.023	0.043	-1.096	-0.017	female	full
tree cover	meta-analytical mean	-0.11	0.038	-2.896	0.0038	-0.185	-0.036	female	full
tree cover	temp-precip corr	0.082	0.111	0.744	0.4571	-0.135	0.3	female	full
annual precipitation	meta-analytical mean	-0.438	0.082	-5.344	0	-0.599	-0.277	male	full
annual precipitation	temp-precip corr	0.238	0.233	1.021	0.3073	-0.219	0.695	male	full
mean temperature	meta-analytical mean	0.154	0.178	0.868	0.3852	-0.194	0.502	male	full
mean temperature	temp-precip corr	-0.529	0.505	-1.049	0.2944	-1.518	0.46	male	full
tree cover	meta-analytical mean	-0.107	0.051	-2.099	0.0358	-0.207	-0.007	male	full
tree cover	temp-precip corr	0.058	0.148	0.39	0.6968	-0.232	0.347	male	full
annual precipitation	meta-analytical mean	-0.651	0.115	-5.642	0	-0.877	-0.425	female	single
annual precipitation	temp-precip corr	0.396	0.33	1.199	0.2307	-0.251	1.043	female	single
mean temperature	meta-analytical mean	0.469	0.126	3.716	0.0002	0.222	0.716	female	single
mean temperature	temp-precip corr	-1.509	0.355	-4.257	0	-2.204	-0.814	female	single
tree cover	meta-analytical mean	-0.356	0.078	-4.597	0	-0.508	-0.204	female	single
tree cover	temp-precip corr	0.39	0.224	1.743	0.0813	-0.048	0.829	female	single
annual precipitation	meta-analytical mean	-0.548	0.07	-7.889	0	-0.685	-0.412	male	single
annual precipitation	temp-precip corr	0.216	0.196	1.105	0.269	-0.167	0.6	male	single
mean temperature	meta-analytical mean	0.288	0.169	1.699	0.0892	-0.044	0.62	male	single
mean temperature	temp-precip corr	-1.388	0.481	-2.885	0.0039	-2.332	-0.445	male	single
tree cover	meta-analytical mean	-0.305	0.066	-4.618	0	-0.434	-0.176	male	single
tree cover	temp-precip corr	0.314	0.19	1.649	0.0991	-0.059	0.686	male	single

### Sheet: Table S5
Table S5. Results from meta-regressions assessing how the correlation between annual precipitation and mean temperature affects the relationship between climatic and environmental variables on species-level female and male plumage lightness across passerine families (N = 56 families with 15 or more species). In each case, the dependent variable was the effect (slope) of a single environmental var…
variable	effect	estimate	se	z	p.value	lb.ci	ub.ci	sex	model
annual precipitation	meta-analytical mean	-0.344	0.102	-3.377	0.0007	-0.544	-0.144	female	full
annual precipitation	temp-precip corr	0.159	0.203	0.782	0.4341	-0.239	0.557	female	full
mean temperature	meta-analytical mean	0.3	0.1	2.999	0.0027	0.104	0.496	female	full
mean temperature	temp-precip corr	-0.5	0.2	-2.5	0.0124	-0.891	-0.108	female	full
tree cover	meta-analytical mean	-0.201	0.073	-2.738	0.0062	-0.345	-0.057	female	full
tree cover	temp-precip corr	0.369	0.155	2.388	0.0169	0.066	0.672	female	full
annual precipitation	meta-analytical mean	-0.183	0.105	-1.74	0.0819	-0.39	0.023	male	full
annual precipitation	temp-precip corr	0.016	0.21	0.075	0.94	-0.396	0.428	male	full
mean temperature	meta-analytical mean	0.212	0.098	2.169	0.03	0.02	0.403	male	full
mean temperature	temp-precip corr	-0.383	0.193	-1.983	0.0473	-0.762	-0.005	male	full
tree cover	meta-analytical mean	-0.118	0.067	-1.775	0.0758	-0.249	0.012	male	full
tree cover	temp-precip corr	0.183	0.137	1.335	0.1818	-0.086	0.452	male	full
annual precipitation	meta-analytical mean	-0.324	0.092	-3.511	0.0004	-0.506	-0.143	female	single
annual precipitation	temp-precip corr	0.126	0.182	0.695	0.4868	-0.23	0.483	female	single
mean temperature	meta-analytical mean	0.342	0.089	3.854	0.0001	0.168	0.517	female	single
mean temperature	temp-precip corr	-0.796	0.17	-4.675	0	-1.13	-0.463	female	single
tree cover	meta-analytical mean	-0.303	0.065	-4.68	0	-0.429	-0.176	female	single
tree cover	temp-precip corr	0.334	0.136	2.462	0.0138	0.068	0.599	female	single
annual precipitation	meta-analytical mean	-0.194	0.1	-1.945	0.0517	-0.389	0.001	male	single
annual precipitation	temp-precip corr	0.026	0.197	0.13	0.8966	-0.361	0.412	male	single
mean temperature	meta-analytical mean	0.183	0.089	2.049	0.0405	0.008	0.358	male	single
mean temperature	temp-precip corr	-0.477	0.173	-2.764	0.0057	-0.815	-0.139	male	single
tree cover	meta-analytical mean	-0.197	0.063	-3.124	0.0018	-0.32	-0.073	male	single
tree cover	temp-precip corr	0.167	0.131	1.272	0.2032	-0.09	0.424	male	single
